# Fenbendazole resistance in *Heterakis gallinarum*, the vector of *Histomonas meleagridis*, the causative agent of Blackhead Disease in poultry

**DOI:** 10.1101/2021.03.30.437780

**Authors:** James B. Collins, Brian Jordan, Andrew Bishop, Ray M. Kaplan

## Abstract

Due to their ubiquity, management of parasites is a common and important factor for profitable production of poultry. *Heterakis gallinarum*, the cecal nematode, is the most common nematode parasite of poultry. While typically causing no pathology on its own, *H. gallinarum* is the vector of *Histomonas meleagridis*, a protozoan parasite that causes blackhead disease. *Histomonas meleagridis* is highly pathogenic in turkeys, potentially causing high mortality. In contrast, disease caused by *H. meleagridis* is much less severe in chickens, where it primarily reduces productivity without manifestations of clinical disease. There are no approved treatments for *H. meleagridis*, making control reliant on control of the helminth vector through the use of fenbendazole (FBZ) the only drug labeled for treatment of *H. gallinarum* in the United States We were contacted by an industry veterinarian regarding health-related concerns in a broiler-breeder house due to histomoniasis, despite frequent anthelmintic treatments. Since we had recently diagnosed resistance to FBZ in *Ascaridia dissimilis*, a closely related nematode of turkeys, we were interested to determine if *H. gallinarum* had also evolved resistance to FBZ. *Heterakis gallinarum* eggs were isolated from litter collected from the house and used to infect 108 chickens. Treatment groups included a non-treated control, a label-dose and a 2X-label dose of FBZ, with 36 birds per group divided into two replicate pens of 18 birds each. Birds were placed at 1-day post hatch, and at 3 weeks of age were infected with 150 embryonated eggs via oral gavage. Two weeks post infection, treated birds were administered a minimum of either a label- or 2X label-dose of FBZ in water for 5 days (SafeGuard^®^ Aquasol, 1mg/kg BW). To ensure that all birds consumed the full intended dose at a minimum, the dosage was calculated using 1.25 times the average body weight. One-week post treatment, birds were euthanized, ceca removed, and parasites enumerated. Efficacy was calculated by comparing the total numbers of worms recovered from each treatment group to the numbers recovered in the non-treated control group. There were no significant differences in worm numbers recovered from any of the three groups (p-value=0.81). There also was no efficacy benefit to treatment with a 2X dose; *H. gallinarum* worm counts were reduced by 42.7% and 41.4%, for the label and 2X dosages, respectively. These data provide strong evidence that *H. gallinarum* has developed resistance to FBZ. Consequently, in houses infected with FBZ-resistant *H. gallinarum*, *H. meleagridis* will be able to cycle through the birds in an unrestricted manner. Further investigation is needed to determine the prevalence of resistance in *H. gallinarum on* chicken farms, but it is clear this has the potential to have a large-scale economic impact on the poultry industry. These data when viewed together with our recent findings of FBZ resistance in *A. dissimilis*, suggest that drug resistance in ascarid nematodes may be an important emerging problem on poultry operations.
