## Supplemental File 1 for "Fenbendazole resistance in *Heterakis gallinarum*, the vector of *Histomonas meleagridis*, the causative agent of Blackhead Disease in poultry"

### Sheet: Raw Data
Name	Code	Rep	Count
AmFa1.0	AmFa1_1	1	8
AmFa1.0	AmFa1_2	1	2
AmFa1.0	AmFa1_3	1	8
AmFa1.0	AmFa1_4	1	0
AmFa1.0	AmFa1_5	1	43
AmFa1.0	AmFa1_6	1	10
AmFa1.0	AmFa1_7	1	13
AmFa1.0	AmFa1_8	1	1
AmFa1.0	AmFa1_9	1	0
AmFa1.0	AmFa1_10	1	1
AmFa1.0	AmFa1_11	1	32
AmFa1.0	AmFa1_12	1	6
AmFa1.0	AmFa1_13	1	0
AmFa1.0	AmFa1_14	1	0
AmFa1.0	AmFa1_15	1	4
AmFa1.0	AmFa1_16	1	0
AmFa1.0	AmFa1_17	1	2
AmFa1.0	AmFa1_18	1	2
AmFa1.0	AmFa2_1	2	0
AmFa1.0	AmFa2_2	2	36
AmFa1.0	AmFa2_3	2	0
AmFa1.0	AmFa2_4	2	0
AmFa1.0	AmFa2_5	2	26
AmFa1.0	AmFa2_6	2	0
AmFa1.0	AmFa2_7	2	7
AmFa1.0	AmFa2_8	2	4
AmFa1.0	AmFa2_9	2	0
AmFa1.0	AmFa2_10	2	0
AmFa1.0	AmFa2_11	2	0
AmFa1.0	AmFa2_12	2	81
AmFa1.0	AmFa2_13	2	0
AmFa1.0	AmFa2_14	2	43
AmFa1.0	AmFa2_15	2	0
AmFa1.0	AmFa2_16	2	0
AmFa1.0	AmFa2_17	2	45
AmFa1.0 Trt 1x	AmFa1x1_1	1	32
AmFa1.0 Trt 1x	AmFa1x1_2	1	3
AmFa1.0 Trt 1x	AmFa1x1_3	1	28
AmFa1.0 Trt 1x	AmFa1x1_4	1	1
AmFa1.0 Trt 1x	AmFa1x1_5	1	7
AmFa1.0 Trt 1x	AmFa1x1_6	1	1
AmFa1.0 Trt 1x	AmFa1x1_7	1	0
AmFa1.0 Trt 1x	AmFa1x1_8	1	0
AmFa1.0 Trt 1x	AmFa1x1_9	1	0
AmFa1.0 Trt 1x	AmFa1x1_10	1	0
AmFa1.0 Trt 1x	AmFa1x1_11	1	0
AmFa1.0 Trt 1x	AmFa1x1_12	1	3
AmFa1.0 Trt 1x	AmFa1x1_13	1	1
AmFa1.0 Trt 1x	AmFa1x1_14	1	0
AmFa1.0 Trt 1x	AmFa1x1_15	1	0
AmFa1.0 Trt 1x	AmFa1x1_16	1	0
AmFa1.0 Trt 1x	AmFa1x1_17	1	30
AmFa1.0 Trt 1x	AmFa1x1_18	1	0
AmFa1.0 Trt 1x	AmFa1x2_1	2	5
AmFa1.0 Trt 1x	AmFa1x2_2	2	15
AmFa1.0 Trt 1x	AmFa1x2_3	2	17
AmFa1.0 Trt 1x	AmFa1x2_4	2	18
AmFa1.0 Trt 1x	AmFa1x2_5	2	0
AmFa1.0 Trt 1x	AmFa1x2_6	2	0
AmFa1.0 Trt 1x	AmFa1x2_7	2	18
AmFa1.0 Trt 1x	AmFa1x2_8	2	18
AmFa1.0 Trt 1x	AmFa1x2_9	2	16
AmFa1.0 Trt 1x	AmFa1x2_10	2	1
AmFa1.0 Trt 1x	AmFa1x2_11	2	1
AmFa1.0 Trt 1x	AmFa1x2_12	2	0
AmFa1.0 Trt 1x	AmFa1x2_13	2	14
AmFa1.0 Trt 1x	AmFa1x2_14	2	2
AmFa1.0 Trt 1x	AmFa1x2_15	2	13
AmFa1.0 Trt 1x	AmFa1x2_16	2	0
AmFa1.0 Trt 1x	AmFa1x2_17	2	1
AmFa1.0 Trt 1x	AmFa1x2_18	2	2
AmFa1.0 Trt 2x	AmFa2x1_1	1	12
AmFa1.0 Trt 2x	AmFa2x1_2	1	0
AmFa1.0 Trt 2x	AmFa2x1_3	1	0
AmFa1.0 Trt 2x	AmFa2x1_4	1	22
AmFa1.0 Trt 2x	AmFa2x1_5	1	1
AmFa1.0 Trt 2x	AmFa2x1_6	1	22
AmFa1.0 Trt 2x	AmFa2x1_7	1	0
AmFa1.0 Trt 2x	AmFa2x1_8	1	3
AmFa1.0 Trt 2x	AmFa2x1_9	1	0
AmFa1.0 Trt 2x	AmFa2x1_10	1	1
AmFa1.0 Trt 2x	AmFa2x1_11	1	0
AmFa1.0 Trt 2x	AmFa2x1_12	1	4
AmFa1.0 Trt 2x	AmFa2x1_13	1	0
AmFa1.0 Trt 2x	AmFa2x1_14	1	2
AmFa1.0 Trt 2x	AmFa2x1_15	1	0
AmFa1.0 Trt 2x	AmFa2x1_16	1	0
AmFa1.0 Trt 2x	AmFa2x1_17	1	8
AmFa1.0 Trt 2x	AmFa2x1_18	1	0
AmFa1.0 Trt 2x	AmFa2x2_1	2	15
AmFa1.0 Trt 2x	AmFa2x2_2	2	7
AmFa1.0 Trt 2x	AmFa2x2_3	2	0
AmFa1.0 Trt 2x	AmFa2x2_4	2	1
AmFa1.0 Trt 2x	AmFa2x2_5	2	40
AmFa1.0 Trt 2x	AmFa2x2_6	2	14
AmFa1.0 Trt 2x	AmFa2x2_7	2	0
AmFa1.0 Trt 2x	AmFa2x2_8	2	0
AmFa1.0 Trt 2x	AmFa2x2_9	2	0
AmFa1.0 Trt 2x	AmFa2x2_10	2	39
AmFa1.0 Trt 2x	AmFa2x2_11	2	0
AmFa1.0 Trt 2x	AmFa2x2_12	2	1
AmFa1.0 Trt 2x	AmFa2x2_13	2	36
AmFa1.0 Trt 2x	AmFa2x2_14	2	0
AmFa1.0 Trt 2x	AmFa2x2_15	2	2
AmFa1.0 Trt 2x	AmFa2x2_16	2	0
AmFa1.0 Trt 2x	AmFa2x2_17	2	3
AmFa1.0 Trt 2x	AmFa2x2_18	2	4

### Sheet: Adjusted
Control	1x	2x
9	33	13
3	4	1
9	29	1
1	2	23
44	8	2
11	2	23
14	1	1
2	1	4
1	1	1
2	1	2
33	1	1
7	4	5
1	2	1
1	1	3
5	1	1
1	1	1
3	31	9
3	1	1
1	6	16
37	16	8
1	18	1
1	19	2
27	1	41
1	1	15
8	19	1
5	19	1
1	17	1
1	2	40
1	2	1
82	1	2
1	15	37
44	3	1
1	14	3
1	1	1
46	2	4
	3	5

### Sheet: Summary
Group	Rep	Total Worms					Totals
AmFa Control	1	132					Group		Reduction (%)
AmFa Control	2	242					AmFa Control	374
AmFa 1x Treated	1	106					AmFa 1x Treated	247	33.9572
AmFa 1x Treated	2	141					AmFa 2x Trated	237	36.631
AmFa 2x Treated	1	75
AmFa 2x Treated	2	162
